# Distinguishing Signal from Noise: Understanding Patterns of Non-Detections to Inform Accurate Quantitative Metabarcoding

**DOI:** 10.1101/2022.09.02.506420

**Authors:** Zachary Gold, Andrew Olaf Shelton, Helen R. Casendino, Joe Duprey, Ramón Gallego, Amy Van Cise, Mary Fisher, Alexander J. Jensen, Erin D’Agnese, Elizabeth Andruszkiewicz Allan, Ana Ramón-Laca, Maya Garber-Yonts, Michaela Labare, Kim M. Parsons, Ryan P. Kelly

**Affiliations:** Cooperative Institute for Climate, Ocean, & Ecosystem Studies, UW, Seattle, WA; Northwest Fisheries Science Center, NMFS/NOAA, Seattle, WA; School of Marine and Environmental Affairs, UW, Seattle, WA; School of Aquatic Fisheries Science, UW, Seattle, WA; Scripps Institution of Oceanography, UCSD, La Jolla

**Keywords:** quantitative metabarcoding, eDNA, amplicon sequencing, non-detection, zero inflation

## Abstract

Correcting for amplification biases in genetic metabarcoding data can yield quantitative estimates of template DNA concentrations. However, a major source of uncertainty in metabarcoding data is the presence of non-detections, where a technical PCR replicate fails to detect a species observed in other replicates. Such non-detections are an important special case of variability among technical replicates in metabarcoding data, particularly in environmental samples. While many sampling and amplification processes underlie observed variation in metabarcoding data, understanding the causes of non-detections is an important step in distinguishing signal from noise in metabarcoding studies. Here, we use both simulated and empirical data to 1) develop a qualitative understanding of how non-detections arise in metabarcoding data, 2) outline steps to recognize uninformative data in practice, and 3) identify the conditions under which amplicon sequence data can reliably detect underlying biological signals. We show in both simulations and empirical data that, for a given species, the rate of non-detections among technical replicates is a function of both the template DNA concentration and species-specific amplification efficiency. Consequently, we conclude metabarcoding datasets are strongly affected by (1) deterministic amplification biases during PCR and (2) stochastic sampling of amplicons during sequencing — both of which we can model — but also by (3) stochastic sampling of rare molecules prior to PCR, which remains a frontier for quantitative metabarcoding. Our results highlight the importance of estimating species-specific amplification efficiencies and critically evaluating patterns of non-detection in metabarcoding datasets to better distinguish environmental signal from the noise inherent in molecular detections of rare targets.
