## Supplemental Tables for "Distinguishing Signal from Noise: Understanding Patterns of Non-Detections to Inform Accurate Quantitative Metabarcoding"

### Sheet: Table S1
Species	Barcode	Community	DNA_Ratio	DNA_conc_ng_uL	Total_DNA
Citharichthys sordidus	12S	Skew_Oceanic_1	6	18	108
Citharichthys stigmaeus	12S	Skew_Oceanic_1	1	18	18
Citharichthys xanthostigma	12S	Skew_Oceanic_1	1	18	18
Engraulis mordax	12S	Skew_Oceanic_1	1	18	18
Leuroglossus stilbius	12S	Skew_Oceanic_1	1	18	18
Merluccius productus	12S	Skew_Oceanic_1	1	18	18
Nannobrachium ritteri	12S	Skew_Oceanic_1	1	18	18
Sardinops sagax	12S	Skew_Oceanic_1	6	18	108
Sebastes paucispinis	12S	Skew_Oceanic_1	1	18	18
Stenobrachius leucopsarus	12S	Skew_Oceanic_1	1	18	18
Trachurus symmetricus	12S	Skew_Oceanic_1	6	18	108
Triphoturus mexicanus	12S	Skew_Oceanic_1	6	18	108
Citharichthys sordidus	12S	Skew_Oceanic_2	1	18	18
Citharichthys stigmaeus	12S	Skew_Oceanic_2	6	18	108
Citharichthys xanthostigma	12S	Skew_Oceanic_2	1	18	18
Engraulis mordax	12S	Skew_Oceanic_2	6	18	108
Leuroglossus stilbius	12S	Skew_Oceanic_2	1	18	18
Merluccius productus	12S	Skew_Oceanic_2	1	18	18
Nannobrachium ritteri	12S	Skew_Oceanic_2	6	18	108
Sardinops sagax	12S	Skew_Oceanic_2	1	18	18
Sebastes paucispinis	12S	Skew_Oceanic_2	6	18	108
Stenobrachius leucopsarus	12S	Skew_Oceanic_2	1	18	18
Trachurus symmetricus	12S	Skew_Oceanic_2	1	18	18
Triphoturus mexicanus	12S	Skew_Oceanic_2	1	18	18
Hippoglossus stenolepis	12S	North_Skew_1	1	20	20
Oncorhynchus clarkii	12S	North_Skew_1	1	20	20
Oncorhynchus gorbuscha	12S	North_Skew_1	6	20	120
Oncorhynchus keta	12S	North_Skew_1	1	20	20
Oncorhynchus kisutch	12S	North_Skew_1	1	20	20
Oncorhynchus mykiss	12S	North_Skew_1	1	20	20
Oncorhynchus nerka	12S	North_Skew_1	1	20	20
Oncorhynchus tshawytscha	12S	North_Skew_1	6	20	120
Ophiodon elongatus	12S	North_Skew_1	6	20	120
Scorpaenichthys marmoratus	12S	North_Skew_1	6	20	120
Squalus acanthias	12S	North_Skew_1	1	20	20
Thaleichthys pacificus	12S	North_Skew_1	1	20	20
Hippoglossus stenolepis	12S	North_Skew_2	6	20	120
Oncorhynchus clarkii	12S	North_Skew_2	1	20	20
Oncorhynchus gorbuscha	12S	North_Skew_2	1	20	20
Oncorhynchus keta	12S	North_Skew_2	1	20	20
Oncorhynchus kisutch	12S	North_Skew_2	6	20	120
Oncorhynchus mykiss	12S	North_Skew_2	1	20	20
Oncorhynchus nerka	12S	North_Skew_2	6	20	120
Oncorhynchus tshawytscha	12S	North_Skew_2	1	20	20
Ophiodon elongatus	12S	North_Skew_2	1	20	20
Scorpaenichthys marmoratus	12S	North_Skew_2	1	20	20
Squalus acanthias	12S	North_Skew_2	6	20	120
Thaleichthys pacificus	12S	North_Skew_2	1	20	20
Bodianus pulcher	12S	Coastal_Skew_1	1	20	20
Chromis punctipinnis	12S	Coastal_Skew_1	1	20	20
Citharichthys sordidus	12S	Coastal_Skew_1	1	20	20
Engraulis mordax	12S	Coastal_Skew_1	6	20	120
Girella nigricans	12S	Coastal_Skew_1	1	20	20
Halichoeres californica	12S	Coastal_Skew_1	6	20	120
Halichoeres semicinctus	12S	Coastal_Skew_1	6	20	120
Myliobatis californica	12S	Coastal_Skew_1	1	20	20
Paralabrax clathratus	12S	Coastal_Skew_1	6	20	120
Sardinops sagax	12S	Coastal_Skew_1	1	20	20
Stereolepis gigas	12S	Coastal_Skew_1	1	20	20
Triakis semifasciata	12S	Coastal_Skew_1	1	20	20
Bodianus pulcher	12S	Coastal_Skew_2	6	21	126
Chromis punctipinnis	12S	Coastal_Skew_2	6	22	132
Citharichthys sordidus	12S	Coastal_Skew_2	1	23	23
Engraulis mordax	12S	Coastal_Skew_2	1	24	24
Girella nigricans	12S	Coastal_Skew_2	1	25	25
Halichoeres californica	12S	Coastal_Skew_2	1	26	26
Halichoeres semicinctus	12S	Coastal_Skew_2	1	27	27
Myliobatis californica	12S	Coastal_Skew_2	1	28	28
Paralabrax clathratus	12S	Coastal_Skew_2	1	29	29
Sardinops sagax	12S	Coastal_Skew_2	1	30	30
Stereolepis gigas	12S	Coastal_Skew_2	6	31	186
Triakis semifasciata	12S	Coastal_Skew_2	6	32	192
Citharichthys sordidus	12S	Coastal_Even	1	30	30
Citharichthys stigmaeus	12S	Coastal_Even	1	30	30
Citharichthys xanthostigma	12S	Coastal_Even	1	30	30
Engraulis mordax	12S	Coastal_Even	1	30	30
Sardinops sagax	12S	Coastal_Even	1	30	30
Sebastes paucispinis	12S	Coastal_Even	1	30	30
Ophiodon elongatus	12S	Coastal_Even	1	30	30
Paralabrax clathratus	12S	Coastal_Even	1	30	30
Paralabrax maculatofasciatus	12S	Coastal_Even	1	30	30
Paralabrax nebulifer	12S	Coastal_Even	1	30	30
Scorpaenichthys marmoratus	12S	Coastal_Even	1	30	30
Atractoscion nobilis	12S	Coastal_Even	1	30	30
Bodianus pulcher	12S	Coastal_Even	1	30	30
Carcharodon carcharias	12S	Coastal_Even	1	30	30
Chromis punctipinnis	12S	Coastal_Even	1	30	30
Girella nigricans	12S	Coastal_Even	1	30	30
Halichoeres californica	12S	Coastal_Even	1	30	30
Halichoeres semicinctus	12S	Coastal_Even	1	30	30
Hypsopsetta guttulata	12S	Coastal_Even	1	30	30
Hypsypops rubicundus	12S	Coastal_Even	1	30	30
Menticirrhus undulatus	12S	Coastal_Even	1	30	30
Mustelus californicus	12S	Coastal_Even	1	30	30
Myliobatis californica	12S	Coastal_Even	1	30	30
Roncador stearnsii	12S	Coastal_Even	1	30	30
Paralichthys californicus	12S	Coastal_Even	1	30	30
Rhinobatos productus	12S	Coastal_Even	1	30	30
Squatina californica	12S	Coastal_Even	1	30	30
Stereolepis gigas	12S	Coastal_Even	1	30	30
Symphurus atricauda	12S	Coastal_Even	1	30	30
Torpedo californicus	12S	Coastal_Even	1	30	30
Triakis semifasciata	12S	Coastal_Even	1	30	30
Umbrina roncador	12S	Coastal_Even	1	30	30
Urobatis halleri	12S	Coastal_Even	1	30	30
Citharichthys sordidus	12S	Oceanic_Even	1	30	30
Citharichthys stigmaeus	12S	Oceanic_Even	1	30	30
Citharichthys xanthostigma	12S	Oceanic_Even	1	30	30
Engraulis mordax	12S	Oceanic_Even	1	30	30
Sardinops sagax	12S	Oceanic_Even	1	30	30
Sebastes paucispinis	12S	Oceanic_Even	1	30	30
Bathylagoides wesethi	12S	Oceanic_Even	1	30	30
Diogenichthys atlanticus	12S	Oceanic_Even	1	30	30
Leuroglossus stilbius	12S	Oceanic_Even	1	30	30
Lipolagus ochotensis	12S	Oceanic_Even	1	30	30
Merluccius productus	12S	Oceanic_Even	1	30	30
Nannobrachium ritteri	12S	Oceanic_Even	1	30	30
Protomyctophum crockeri	12S	Oceanic_Even	1	30	30
Stenobrachius leucopsarus	12S	Oceanic_Even	1	30	30
Symbolophorus californiensis	12S	Oceanic_Even	1	30	30
Trachurus symmetricus	12S	Oceanic_Even	1	30	30
Triphoturus mexicanus	12S	Oceanic_Even	1	30	30
Vinciguerria lucetia	12S	Oceanic_Even	1	30	30
Citharichthys sordidus	12S	North_Even	1	30	30
Citharichthys stigmaeus	12S	North_Even	1	30	30
Citharichthys xanthostigma	12S	North_Even	1	30	30
Engraulis mordax	12S	North_Even	1	30	30
Sardinops sagax	12S	North_Even	1	30	30
Sebastes paucispinis	12S	North_Even	1	30	30
Ophiodon elongatus	12S	North_Even	1	30	30
Paralabrax clathratus	12S	North_Even	1	30	30
Paralabrax maculatofasciatus	12S	North_Even	1	30	30
Paralabrax nebulifer	12S	North_Even	1	30	30
Scorpaenichthys marmoratus	12S	North_Even	1	30	30
Bathyraja abyssicola	12S	North_Even	1	30	30
Hippoglossus stenolepis	12S	North_Even	1	30	30
Oncorhynchus clarkii	12S	North_Even	1	30	30
Oncorhynchus gorbuscha	12S	North_Even	1	30	30
Oncorhynchus keta	12S	North_Even	1	30	30
Oncorhynchus kisutch	12S	North_Even	1	30	30
Oncorhynchus mykiss	12S	North_Even	1	30	30
Oncorhynchus nerka	12S	North_Even	1	30	30
Oncorhynchus tshawytscha	12S	North_Even	1	30	30
Squalus acanthias	12S	North_Even	1	30	30
Thaleichthys pacificus	12S	North_Even	1	30	30
Citharichthys sordidus	16S	Skew_Oceanic_1	6	12	72
Citharichthys stigmaeus	16S	Skew_Oceanic_1	1	12	12
Citharichthys xanthostigma	16S	Skew_Oceanic_1	1	12	12
Engraulis mordax	16S	Skew_Oceanic_1	1	12	12
Leuroglossus stilbius	16S	Skew_Oceanic_1	1	12	12
Merluccius productus	16S	Skew_Oceanic_1	1	12	12
Nannobrachium ritteri	16S	Skew_Oceanic_1	1	12	12
Sebastes paucispinis	16S	Skew_Oceanic_1	1	12	12
Stenobrachius leucopsarus	16S	Skew_Oceanic_1	6	12	72
Trachurus symmetricus	16S	Skew_Oceanic_1	6	12	72
Triphoturus mexicanus	16S	Skew_Oceanic_1	6	12	72
Protomyctophum crockeri	16S	Skew_Oceanic_1	1	12	12
Citharichthys sordidus	16S	Skew_Oceanic_2	1	12	12
Citharichthys stigmaeus	16S	Skew_Oceanic_2	6	12	72
Citharichthys xanthostigma	16S	Skew_Oceanic_2	1	12	12
Engraulis mordax	16S	Skew_Oceanic_2	6	12	72
Leuroglossus stilbius	16S	Skew_Oceanic_2	1	12	12
Merluccius productus	16S	Skew_Oceanic_2	6	12	72
Nannobrachium ritteri	16S	Skew_Oceanic_2	6	12	72
Sebastes paucispinis	16S	Skew_Oceanic_2	1	12	12
Stenobrachius leucopsarus	16S	Skew_Oceanic_2	1	12	12
Trachurus symmetricus	16S	Skew_Oceanic_2	1	12	12
Triphoturus mexicanus	16S	Skew_Oceanic_2	1	12	12
Protomyctophum crockeri	16S	Skew_Oceanic_2	1	12	12
Hippoglossus stenolepis	16S	North_Skew_1	1	14	14
Oncorhynchus clarkii	16S	North_Skew_1	1	14	14
Oncorhynchus gorbuscha	16S	North_Skew_1	1	14	14
Oncorhynchus keta	16S	North_Skew_1	1	14	14
Oncorhynchus kisutch	16S	North_Skew_1	1	14	14
Oncorhynchus mykiss	16S	North_Skew_1	1	14	14
Oncorhynchus nerka	16S	North_Skew_1	1	14	14
Oncorhynchus tshawytscha	16S	North_Skew_1	6	14	84
Ophiodon elongatus	16S	North_Skew_1	6	14	84
Scorpaenichthys marmoratus	16S	North_Skew_1	6	14	84
Squalus acanthias	16S	North_Skew_1	1	14	14
Thaleichthys pacificus	16S	North_Skew_1	6	14	84
Hippoglossus stenolepis	16S	North_Skew_2	6	14	84
Oncorhynchus clarkii	16S	North_Skew_2	1	14	14
Oncorhynchus gorbuscha	16S	North_Skew_2	1	14	14
Oncorhynchus keta	16S	North_Skew_2	1	14	14
Oncorhynchus kisutch	16S	North_Skew_2	6	14	84
Oncorhynchus mykiss	16S	North_Skew_2	1	14	14
Oncorhynchus nerka	16S	North_Skew_2	6	14	84
Oncorhynchus tshawytscha	16S	North_Skew_2	1	14	14
Ophiodon elongatus	16S	North_Skew_2	1	14	14
Scorpaenichthys marmoratus	16S	North_Skew_2	1	14	14
Squalus acanthias	16S	North_Skew_2	6	14	84
Thaleichthys pacificus	16S	North_Skew_2	1	14	14
Bodianus pulcher	16S	Coastal_Skew_1	1	12	12
Chromis punctipinnis	16S	Coastal_Skew_1	1	12	12
Citharichthys sordidus	16S	Coastal_Skew_1	1	12	12
Engraulis mordax	16S	Coastal_Skew_1	1	12	12
Girella nigricans	16S	Coastal_Skew_1	1	12	12
Halichoeres californica	16S	Coastal_Skew_1	6	12	72
Halichoeres semicinctus	16S	Coastal_Skew_1	6	12	72
Myliobatis californica	16S	Coastal_Skew_1	6	12	72
Paralabrax clathratus	16S	Coastal_Skew_1	1	12	12
Stereolepis gigas	16S	Coastal_Skew_1	1	12	12
Triakis semifasciata	16S	Coastal_Skew_1	1	12	12
Bodianus pulcher	16S	Coastal_Skew_2	6	12	72
Chromis punctipinnis	16S	Coastal_Skew_2	6	12	72
Citharichthys sordidus	16S	Coastal_Skew_2	1	12	12
Engraulis mordax	16S	Coastal_Skew_2	1	12	12
Girella nigricans	16S	Coastal_Skew_2	6	12	72
Halichoeres californica	16S	Coastal_Skew_2	1	12	12
Halichoeres semicinctus	16S	Coastal_Skew_2	1	12	12
Myliobatis californica	16S	Coastal_Skew_2	1	12	12
Paralabrax clathratus	16S	Coastal_Skew_2	1	12	12
Stereolepis gigas	16S	Coastal_Skew_2	6	12	72
Triakis semifasciata	16S	Coastal_Skew_2	6	12	72
Citharichthys sordidus	16S	Coastal_Even	1	30	30
Citharichthys stigmaeus	16S	Coastal_Even	1	30	30
Citharichthys xanthostigma	16S	Coastal_Even	1	30	30
Engraulis mordax	16S	Coastal_Even	1	30	30
Sardinops sagax	16S	Coastal_Even	1	30	30
Sebastes paucispinis	16S	Coastal_Even	1	30	30
Ophiodon elongatus	16S	Coastal_Even	1	30	30
Paralabrax clathratus	16S	Coastal_Even	1	30	30
Paralabrax maculatofasciatus	16S	Coastal_Even	1	30	30
Paralabrax nebulifer	16S	Coastal_Even	1	30	30
Scorpaenichthys marmoratus	16S	Coastal_Even	1	30	30
Atractoscion nobilis	16S	Coastal_Even	1	30	30
Bodianus pulcher	16S	Coastal_Even	1	30	30
Carcharodon carcharias	16S	Coastal_Even	1	30	30
Chromis punctipinnis	16S	Coastal_Even	1	30	30
Girella nigricans	16S	Coastal_Even	1	30	30
Halichoeres californica	16S	Coastal_Even	1	30	30
Halichoeres semicinctus	16S	Coastal_Even	1	30	30
Hypsopsetta guttulata	16S	Coastal_Even	1	30	30
Hypsypops rubicundus	16S	Coastal_Even	1	30	30
Menticirrhus undulatus	16S	Coastal_Even	1	30	30
Mustelus californicus	16S	Coastal_Even	1	30	30
Myliobatis californica	16S	Coastal_Even	1	30	30
Roncador stearnsii	16S	Coastal_Even	1	30	30
Paralichthys californicus	16S	Coastal_Even	1	30	30
Rhinobatos productus	16S	Coastal_Even	1	30	30
Squatina californica	16S	Coastal_Even	1	30	30
Stereolepis gigas	16S	Coastal_Even	1	30	30
Symphurus atricauda	16S	Coastal_Even	1	30	30
Torpedo californicus	16S	Coastal_Even	1	30	30
Triakis semifasciata	16S	Coastal_Even	1	30	30
Umbrina roncador	16S	Coastal_Even	1	30	30
Urobatis halleri	16S	Coastal_Even	1	30	30
Bathylagoides wesethi	16S	Oceanic_Even	1	30	30
Diogenichthys atlanticus	16S	Oceanic_Even	1	30	30
Leuroglossus stilbius	16S	Oceanic_Even	1	30	30
Lipolagus ochotensis	16S	Oceanic_Even	1	30	30
Merluccius productus	16S	Oceanic_Even	1	30	30
Nannobrachium ritteri	16S	Oceanic_Even	1	30	30
Protomyctophum crockeri	16S	Oceanic_Even	1	30	30
Stenobrachius leucopsarus	16S	Oceanic_Even	1	30	30
Symbolophorus californiensis	16S	Oceanic_Even	1	30	30
Trachurus symmetricus	16S	Oceanic_Even	1	30	30
Triphoturus mexicanus	16S	Oceanic_Even	1	30	30
Vinciguerria lucetia	16S	Oceanic_Even	1	30	30
Citharichthys sordidus	16S	Oceanic_Even	1	30	30
Citharichthys stigmaeus	16S	Oceanic_Even	1	30	30
Citharichthys xanthostigma	16S	Oceanic_Even	1	30	30
Engraulis mordax	16S	Oceanic_Even	1	30	30
Sardinops sagax	16S	Oceanic_Even	1	30	30
Sebastes paucispinis	16S	Oceanic_Even	1	30	30
Ophiodon elongatus	16S	North_Even	1	30	30
Paralabrax clathratus	16S	North_Even	1	30	30
Paralabrax maculatofasciatus	16S	North_Even	1	30	30
Paralabrax nebulifer	16S	North_Even	1	30	30
Scorpaenichthys marmoratus	16S	North_Even	1	30	30
Bathyraja abyssicola	16S	North_Even	1	30	30
Hippoglossus stenolepis	16S	North_Even	1	30	30
Oncorhynchus clarkii	16S	North_Even	1	30	30
Oncorhynchus gorbuscha	16S	North_Even	1	30	30
Oncorhynchus keta	16S	North_Even	1	30	30
Oncorhynchus kisutch	16S	North_Even	1	30	30
Oncorhynchus mykiss	16S	North_Even	1	30	30
Oncorhynchus nerka	16S	North_Even	1	30	30
Oncorhynchus tshawytscha	16S	North_Even	1	30	30
Squalus acanthias	16S	North_Even	1	30	30
Thaleichthys pacificus	16S	North_Even	1	30	30
Citharichthys sordidus	16S	North_Even	1	30	30
Citharichthys stigmaeus	16S	North_Even	1	30	30
Citharichthys xanthostigma	16S	North_Even	1	30	30
Engraulis mordax	16S	North_Even	1	30	30
Sardinops sagax	16S	North_Even	1	30	30
Sebastes paucispinis	16S	North_Even	1	30	30

### Sheet: Table S2
Mock Community	QuBit Conc. (ng/µL)	Copies/µL	Copies of DNA added to PCR	Species in Community	Copies Per Species
Coastal Even	9.4	1.423e+10	426.899	33	12.9363
Coastal Skew 1	12	1.81659e+10	544.977	12	45.4148
Coastal Skew 2	8.4	1.27161e+10	381.484	12	31.7903
Oceanic Even	8.7	1.31703e+10	395.109	18	21.9505
Oceanic Skew 1	10.3	1.55924e+10	467.772	12	38.981
Oceanic Skew 2	9.8	1.48355e+10	445.065	12	37.0887
North Even	8.4	1.27161e+10	381.484	22	17.3402
North Skew 1	8.8	1.33217e+10	399.65	12	33.3042
North Skew 2	11	1.66521e+10	499.563	12	41.6302
		Formula: Copies/ µL = QuBit Concentration [ng/µL] *6.022*10^23[mol−1] / (612 bp *(1*10^9 [ng/g])*650 [g/mol bp])

### Sheet: Table S3
Species	mean	se_mean	sd	0.025	0.25	0.5	0.75	0.975	n_eff	Rhat	sp_idx
Urobatis halleri	-0.296294	0.000554458	0.0389878	-0.39046	-0.317261	-0.289867	-0.268989	-0.237411	4944.47	0.999832	54
Torpedo californicus	-0.296004	0.000517016	0.0387049	-0.384646	-0.317425	-0.291102	-0.268497	-0.235156	5604.32	0.999543	49
Roncador stearnsii	-0.295293	0.00055635	0.0385312	-0.38741	-0.316388	-0.290548	-0.268401	-0.233405	4796.56	0.999743	38
Triakis semifasciata	-0.220964	0.000414151	0.0265648	-0.283142	-0.235699	-0.218375	-0.20382	-0.174366	4114.29	0.999521	51
Myliobatis californica	-0.173288	0.000176526	0.010073	-0.194859	-0.178883	-0.17292	-0.1675	-0.154108	3256.09	1.00135	22
Carcharodon carcharias	-0.154234	7.7276e-05	0.00480366	-0.164061	-0.156994	-0.154139	-0.151435	-0.144698	3864.17	0.999983	5
Rhinobatos productus	-0.153519	5.87185e-05	0.00409297	-0.161696	-0.156004	-0.153478	-0.151004	-0.145762	4858.79	0.999905	37
Squalus acanthias	-0.151716	0.000673467	0.0332326	-0.213277	-0.172216	-0.153762	-0.133584	-0.0792873	2434.97	1.00021	42
Bathyraja abyssicola	-0.149512	0.000190079	0.0103732	-0.169415	-0.155322	-0.150109	-0.144292	-0.12575	2978.23	1.00045	3
Squatina californica	-0.148519	0.00011632	0.00669214	-0.161982	-0.152343	-0.148356	-0.144821	-0.134697	3309.95	1.00076	43
Mustelus californicus	-0.130095	4.62154e-05	0.00305244	-0.136055	-0.131907	-0.130103	-0.128304	-0.123974	4362.34	0.999496	21
Chromis punctipinnis	-0.0990658	4.13228e-05	0.00249741	-0.104244	-0.100423	-0.0989921	-0.0976669	-0.0941725	3652.58	1.00091	6
Thaleichthys pacificus	-0.0824658	0.000667752	0.032855	-0.1461	-0.103142	-0.0831722	-0.062047	-0.0152303	2420.87	1.00196	48
Merluccius productus	-0.0799366	0.000132197	0.00740784	-0.0953006	-0.0841663	-0.0798939	-0.0755846	-0.0653036	3140.06	1.00007	20
Protomyctophum crockeri	-0.0784574	0.000192957	0.00830048	-0.09619	-0.0820237	-0.0784242	-0.0746304	-0.0617623	1850.49	1.00022	36
Umbrina roncador	-0.0612069	2.49831e-05	0.00109063	-0.0632007	-0.0617672	-0.0612146	-0.0606341	-0.0590965	1905.75	1.00108	53
Oncorhynchus mykiss	-0.052402	0.000622122	0.0306613	-0.114248	-0.0718532	-0.053271	-0.0339027	0.011765	2429.02	1.00094	28
Symphurus atricauda	-0.0515723	4.82512e-05	0.00107419	-0.053235	-0.0519858	-0.0515292	-0.0510709	-0.0499796	495.621	1.00492	47
Lipolagus ochotensis	-0.0430866	0.000630507	0.0347517	-0.114814	-0.0638027	-0.0432307	-0.0220985	0.027332	3037.88	1.00037	18
Oncorhynchus kisutch	-0.0410854	0.000222728	0.012725	-0.0661622	-0.0485614	-0.0411366	-0.0336974	-0.0152667	3264.14	1.00076	27
Oncorhynchus gorbuscha	-0.0367646	0.000562537	0.0287299	-0.0915222	-0.0547491	-0.0373778	-0.0198992	0.0233183	2608.35	1.00032	25
Vinciguerria lucetia	-0.0358858	0.000205141	0.0100706	-0.0567316	-0.0404675	-0.0356858	-0.0311085	-0.0158445	2409.92	0.99943	55
Paralabrax nebulifer	-0.0321079	3.57958e-05	0.00145536	-0.0349353	-0.0329879	-0.0321001	-0.0312547	-0.0292754	1653.01	1.00095	34
Stereolepis gigas	-0.0320945	2.34746e-05	0.00106825	-0.0341093	-0.0326696	-0.0321086	-0.0315444	-0.0299487	2070.85	1.00038	45
Trachurus symmetricus	-0.0304703	0.000137384	0.00723558	-0.0448932	-0.0349455	-0.0305063	-0.0261216	-0.0155946	2773.79	1.00003	50
Stenobrachius leucopsarus	-0.0301084	0.000114058	0.00574655	-0.041547	-0.0333869	-0.0301407	-0.0267758	-0.0185323	2538.41	1.00004	44
Oncorhynchus nerka	-0.0294512	0.000712684	0.0358415	-0.100151	-0.0524389	-0.0301417	-0.00607361	0.0430609	2529.17	1.00088	29
Oncorhynchus keta	-0.0292883	0.00087334	0.0467899	-0.123616	-0.0607485	-0.028748	0.00224012	0.0603988	2870.37	1.00117	26
Citharichthys stigmaeus	-0.0250922	0.00013317	0.00379672	-0.0325106	-0.027605	-0.0250763	-0.022712	-0.0175994	812.836	1.00276	7
Oncorhynchus clarkii	-0.0247799	0.000753266	0.0382285	-0.102061	-0.0495806	-0.0245919	-0.0002088	0.0516384	2575.6	0.999916	24
Sardinops sagax	-0.0219193	8.60452e-05	0.00274477	-0.0273765	-0.0236601	-0.0219382	-0.0201565	-0.0164094	1017.56	1.00153	39
Oncorhynchus tshawytscha	-0.0217066	0.000135658	0.00712138	-0.0360907	-0.025912	-0.0216417	-0.0175002	-0.00716961	2755.75	0.999958	30
Scorpaenichthys marmoratus	-0.021705	8.16973e-05	0.00301091	-0.027655	-0.0235546	-0.0217464	-0.0198763	-0.0157056	1358.25	0.999905	40
Nannobrachium ritteri	-0.0172491	0.000127041	0.00750716	-0.0324615	-0.0216851	-0.0172827	-0.0127599	-0.00152085	3491.9	1.0007	23
Citharichthys xanthostigma	-0.0170741	6.94825e-05	0.00216547	-0.0213401	-0.0184294	-0.0171016	-0.0157145	-0.0127621	971.301	1.00479	8
Halichoeres semicinctus	-0.0164839	6.85831e-06	0.000460815	-0.0174281	-0.0167372	-0.0164722	-0.0162181	-0.0155761	4514.6	1.00026	13
Engraulis mordax	-0.0144735	0.000106884	0.00314902	-0.0207595	-0.0164434	-0.0145166	-0.0124824	-0.00817644	868.002	1.00304	10
Diogenichthys atlanticus	-0.0140607	0.000157761	0.0063626	-0.0270536	-0.0162529	-0.0140215	-0.0117108	-0.00142604	1626.56	1.00283	9
Symbolophorus californiensis	-0.0135417	0.000197306	0.0100472	-0.0349518	-0.0181584	-0.0133524	-0.00865996	0.00649231	2593.03	1.00061	46
Paralabrax clathratus	-0.0131473	0.000116133	0.00352207	-0.0199073	-0.0152379	-0.0131065	-0.0110234	-0.00635375	919.78	1.00111	32
Paralichthys californicus	-0.0120947	6.88908e-06	0.000412299	-0.0128835	-0.01233	-0.0121011	-0.0118716	-0.0112896	3581.81	0.999515	35
Girella nigricans	-0.0113834	1.43893e-05	0.000694393	-0.012751	-0.0117522	-0.0113645	-0.0110033	-0.010052	2328.8	1.00184	11
Halichoeres californica	-0.010657	1.09245e-05	0.000554352	-0.0117396	-0.0109551	-0.0106617	-0.010362	-0.00959256	2574.94	1.00018	12
Ophiodon elongatus	-0.007464	9.22832e-05	0.00324104	-0.013751	-0.00949127	-0.00744005	-0.00545151	-0.00074626	1233.46	1.00313	31
Triphoturus mexicanus	-0.00595536	0.000120759	0.00583721	-0.0175971	-0.00952353	-0.00595645	-0.00254545	0.00561949	2336.51	1.00075	52
Sebastes paucispinis	-0.00494428	6.10487e-05	0.0019627	-0.00885299	-0.00617873	-0.00495797	-0.00370796	-0.00106972	1033.61	1.0005	41
Menticirrhus undulatus	-0.00476873	6.37256e-06	0.000402917	-0.00559834	-0.00498512	-0.00476101	-0.00454561	-0.00396625	3997.64	0.999531	19
Paralabrax maculatofasciatus	-0.000433799	0.000113937	0.00370274	-0.00815857	-0.00252886	-0.000423109	0.00178042	0.00685066	1056.14	1.00093	33
zRefSpecies_Citharichthys sordidus	0	NA	0	0	0	0	0	0	NA	NA	56
Hypsopsetta guttulata	0.000222479	0.00045029	0.0189741	-0.0382977	-0.0116146	0.00027936	0.011599	0.0389771	1775.57	0.999504	15
Hippoglossus stenolepis	0.00276889	0.000160204	0.00869139	-0.014349	-0.00234323	0.00274953	0.0078575	0.0202373	2943.28	1.00067	14
Atractoscion nobilis	0.00383974	7.4962e-06	0.000457784	0.00291294	0.00358789	0.00383219	0.00408296	0.00479712	3729.41	1.00122	1
Bathylagoides wesethi	0.00878764	0.000211268	0.00909278	-0.0111504	0.00550078	0.00943798	0.0131052	0.0239241	1852.37	0.999969	2
Leuroglossus stilbius	0.0119301	6.71156e-05	0.00399297	0.00386689	0.00958047	0.0119962	0.0143051	0.0199719	3539.52	1.00054	17
Bodianus pulcher	0.0147423	1.04251e-05	0.000531235	0.0136907	0.0144621	0.0147444	0.0150104	0.0158405	2596.65	0.999462	4
Hypsypops rubicundus	0.0319381	0.000925763	0.0358988	-0.0431327	0.00958529	0.0334304	0.0558424	0.100551	1503.7	1.00042	16
